# ARID1A-induced transcriptional reprogramming rewires signalling responses to drug treatment in melanoma

**DOI:** 10.1101/2024.12.05.626952

**Authors:** Charlie George Barker, Sumana Sharma, Ana Mafalda Santos, Konstantinos-Stylianos Nikolakopoulos, Athanassios D. Velentzas, Franziska I. Völlmy, Angeliki Minia, Vicky Pliaka, Maarten Altelaar, Gavin J Wright, Leonidas G. Alexopoulos, Dimitrios J. Stravopodis, Evangelia Petsalaki

**Affiliations:** European Molecular Biology Laboratory, European Bioinformatics Institute (EMBL-EBI), Wellcome Genome Campus, Hinxton, Cambridgeshire, CB10 1SD, United Kingdom; University College London Cancer Institute, London WC1E 6DD, UK; Radcliffe Department of Clinical Medicine and Medical Research Council, Translational Immune Discovery Unit, Weatherall Institute of Molecular Medicine, University of Oxford, Oxford, United Kingdom; Section of Cell Biology and Biophysics, Department of Biology, School of Science, National and Kapodistrian University of Athens (NKUA), 15701 Athens, Greece; Biomolecular Mass Spectrometry and Proteomics, Center for Biomolecular Research and Utrecht Institute for Pharmaceutical Sciences, Utrecht University, Utrecht, The Netherlands; Protavio, Demokritos Technology Park, Building 27, Patriarchou Grigoriou & Neapoleos 27, 15341 Aghia Paraskevi, Attiki, Greece; Netherlands Proteomics Center, Padualaan 8, 3584 CH Utrecht, The Netherlands Mass Spectrometry and Proteomics Facility, The Netherlands Cancer Institute, 1066 CX Amsterdam, The Netherlands; Department of Biology, Hull York Medical School, York Biomedical Research Institute, University of York, York, UK; Department of Mechanical Engineering, National Technical University of Athens, Athens, Greece

## Abstract

Resistance to BRAF and MAPK inhibitors is a significant challenge in melanoma treatment, driven by adaptive and acquired mechanisms that allow tumour cells to evade therapy. Here, we examined early signalling responses to single and combined BRAF and MAPK inhibition in a BRAFV600E, drug-sensitive melanoma cell line and a drug-resistant ARID1A-knockout (KO) derivative. ARID1A, frequently mutated in melanoma, is associated with resistance and immune evasion. Using an innovative systems biology approach that integrates transcriptomics, proteomics, phosphoproteomics, and functional kinomics through matrix factorization and network analysis, we identified key signalling alterations and resistance mechanisms.

We found that ARID1A-KO cells exhibited transcriptional rewiring, sustaining MAPK1/3 and JNK activity post-treatment, bypassing feedback sensitivity observed in parental cells. This rewiring suppressed PRKD1 activation, increased JUN activity—a central resistance network node—and disrupted PKC dynamics through elevated basal RTKs (e.g., EGFR, ROS1) and Ephrin receptor activity post-treatment. ARID1A mutations also reduced HLA-related protein expression and enriched extracellular matrix components, potentially limiting immune infiltration and reducing immunotherapy efficacy. Our graph-theoretical multi-omics approach uncovered novel resistance-associated signalling pathways, identifying PRKD1, JUN, and NCK1 as critical nodes. While receptor activation redundancies complicate single-target therapies, they also present opportunities for combination strategies.

This study highlights ARID1A’s role in reshaping signalling and immune interactions, offering new insights into melanoma resistance mechanisms. By identifying actionable targets, including JUN and immune pathways, we provide a foundation for developing integrated therapeutic strategies to overcome resistance in BRAF/MAPK inhibitor-treated melanoma.

**One sentence summary:** This study reveals how ARID1A-mediated transcriptional rewiring drives resistance to MAPK inhibitors in melanoma by altering signalling pathways, immune interactions, and receptor dynamics, highlighting potential targets for combinatorial therapies.
