## Supplementary Table 7 for "ARID1A-induced transcriptional reprogramming rewires signalling responses to drug treatment in melanoma"

### Sheet: Sheet1
Table S7: Phosphoproteins included in the multiplex phosphoprotein panel (phospho-plex).
Protein Name	Uniprot Entry	Phospho Residue	Description	Function
AKT (pan)	P31749 P31751 Q9Y243	S473	Rac-alpha/beta/gamma serine-threonine protein kinase	Metabolism, proliferation, cell survival, cell growth, angiogenesis
GSK-3α/β	P49840 P49841	S21/9	Glygogen synthase kinase alpha & beta	Glucose homeostasis, Wnt signalling, regulation of transcription factors, apoptosis
MEK1	Q02750	S218/222	Dual specificity mitogen-activated protein kinase kinase 1	Cell growth, survival, differentiation
ERK1/2	P28482 P27361	T202/Y204	Mitogen-activated protein kinase-1 & 3	Cell growth, adhesion, survival, differentiation
AKT1S1 (PRAS40)	Q96B36	T246	Proline-rich AKT1 substrate 1	Cell growth, survival
c-JUN	P05412	S63	Transcription factor AP-1 (major component)	Cell cycle progression, proliferation, angiogenesis, apoptosis, response to stress
SMAD3	P84022	S423/425	Mothers against decapentaplegic homolog 3	Wound healing, cell differentiation, apoptosis, inflammation
NF-kBκB	P19838	S536	Nuclear factor NF-kappa-B, p105 subunit	Inflammation, immunity, differentiation, cell growth, tumorigenesis and apoptosis
p38 MAPK	P53778	T180/Y182	Mitogen-activated protein kinase 12	DNA-damage response, response to stress, cell cycle arrest
RS6	P62753	S235/236	40 S ribosomal protein S6	Cell growth, proliferation, apoptosis
STAT3	P40763	Y705	Signal transducer and activator of transcription 3	Cell growth, proliferation, migration, differentiation, apoptosis, inflammation, defence response
IRS1	P35568	S636/639	Insulin receptor substrate 1	Glucose homeostasis, PI3K signalling
FAK1	Q05397	Y397	Focal adhesion kinase -1	Cell migration, adhesion, cell cycle, progression, proliferation, apoptosis
CREB1	P16220	S133	Cyclic AMP-responsive element-binding protein 1	Proliferation, migration, tumor suppression, response to nicotine
HSP27	P04792	S78/82	Heat shock protein beta 1	Oxidative stress response, apoptosis, angiogenesis, chemotaxis
NRF2	Q60795	S40	Nuclear factor erythroid 2 - related factor 2	Oxidative stress response, angiogenesis
PTN11	Q06124	Y542	Tyrosine-protein phosphatase non-receptor type 11	MAPK signalling, cell adhesion, DNA damage response
