## Supplementary Table 8 for "ARID1A-induced transcriptional reprogramming rewires signalling responses to drug treatment in melanoma"

### Sheet: Sheet1
Table S78 Performance assessment of phospho-plex multiplex panel. Positive and negative control cell lysates were measured by each assay and a 2-fold or greater increase in MFI values in positive lysates compared to negative lysates was required for assay qualification. TNFA-Cal: Tumor Necrosis Factor and Caliculin treatment, MFI: Median Fluorescence Intensity, SNR: Signal to Noise Ratio.
Protein Name	Bead count	Positive Control	MFI (positive control)	Negative Control	MFI (negative control)	SNR
AKT (pan)	>50	HEK293_TNFA-Cal	22595	HEK293_Phosphatase	307	74
GSK-3α/β	>50	HEK293_TNFA-Cal	3267	HEK293_Phosphatase	261	13
MEK1	>50	HELA_TNFA-Cal	1135.5	HELA_Phosphatase	218	5
ERK1/2	>50	HEK293_TNFA-Cal	22388	HEK293_Phosphatase	249	90
AKT1S1 (PRAS40)	>50	HEK293_TNFA-Cal	10795	HEK293_Phosphatase	140	77
c-JUN	>50	HEK293_TNFA-Cal	24038	HEK293_Phosphatase	474	51
SMAD3	>50	HEK293_TNFA-Cal	1361	HEK293_Phosphatase	402	3
NFkB	>50	HEK293_TNFA-Cal	17633	HEK293_Phosphatase	175	101
p38 MAPK	>50	HEK293_TNFA-Cal	29935	HEK293_Phosphatase	1154	26
RS6	>50	HEK293_TNFA-Cal	16320	HEK293_Phosphatase	310	53
STAT3	>50	HEK293_TNFA-Cal	27604	HEK293_Phosphatase	1620.5	17
IRS1	>50	HEK293_TNFA-Cal	1426	HEK293_Phosphatase	511	3
FAK1	>50	HEK293_TNFA-Cal	1478.5	HEK293_Phosphatase	185	8
CREB1	>50	HEK293_TNFA-Cal	40909.5	HEK293_Phosphatase	282.5	145
HSP27	>50	HELA_TNFA-Cal	3569.5	HELA_Phosphatase	292	12
NRF2	>50	HEK293_TNFA-Cal	477	HEK293_Phosphatase	226.5	2
PTN11	>50	N/A	N/A	N/A	N/A	N/A
